# A compact protein panel for organ-specific age and chronic disease prediction

**DOI:** 10.1101/2024.12.09.627624

**Authors:** Anastasiya Vladimirova, Ludger J.E. Goeminne, Alexander Tyshkovskiy, Vadim N. Gladyshev

**Author notes:** Correspondence should be addressed to V.N.G.

## Abstract

Recent advances in plasma proteomics have led to a surge of computational models that accurately predict chronological age, mortality, and diseases from a simple blood draw. We leverage the data of ∼50,000 participants in the UK Biobank to investigate the predictive power of such models compared to individual proteins and metabolites by assessing disease risk and organ aging. We find that, with the exception of brain-related diseases, individual protein levels often match or surpass the predictive power of elaborate clocks trained on chronological age or mortality risk. Certain proteins effectively predict multiple diseases affecting specific organs. We show that in most cases, proteins predict diseases better than polygenic risk scores, and identify novel associations between human plasma protein levels and diseases, including LAMP3 and COPD, CHHR2 and liver disease, FAMC3 and kidney disease, and TMED1 and gout. We present a focused panel of 21 protein biomarkers that reveals the health state of the six organs associated with major age-related diseases. Our panel predicts common age-related diseases, including liver cirrhosis and fibrosis, dementia, kidney failure, and type II diabetes better than established blood panels and aging models. Through its vast coverage of age-related diseases, our compact panel offers a cost-effective alternative to full-scale proteomic analyses, making it a prime candidate for the non-invasive clinical detection and management of numerous age-related diseases simultaneously.
