## Supplementary Table 1 for "A compact protein panel for organ-specific age and chronic disease prediction"

### Sheet: Description
Supplementary Table 1: Top absolute contributors in models. Model coefficients are multiplied by average protein levels and sorted by absolute of that value. Column names are the name of the models and target type: chronological age/mortality

### Sheet: Lung
GTEx_4x_FC_chronological	GTEx_4x_FC_mortality	GTEx_4x_stable_features_chronological	GTEx_4x_stable_features_mortality	GTEx_4x_limited_weighted_chronological	GTEx_4x_limited_weighted_mortality	GTEx_4x_limited_chronological	GTEx_4x_limited_mortality	GTEx_pmi_4x_chronological	GTEx_pmi_4x_mortality	GTEx_pmi_adatiss_chronological	GTEx_pmi_adatiss_mortality	GTEx_diff_chronological	GTEx_diff_mortality	GTEx_tau_chronological	GTEx_tau_mortality	endothelial_diff_unique_chronological	endothelial_diff_unique_mortality	proteome_adatiss_chronological	proteome_adatiss_mortality
SCGB1A1	LAMP3	SCGB1A1	LAMP3	CCL11	SCGB3A1	MFAP4	MFAP4	CST5	CCL7	SFTPD	SFTPA2	CTSZ	CTSZ	MSR1	MSR1	SCGB1A1	TFPI	ACVRL1	TNFSF10
LAMP3	AGER	LAMP3	AGER	CD300C	IL1RL1	CSF3	SFTPD	CCL7	WFDC12	SFTPA2	SFTPD	SCGB1A1	AGER	FOLR1	LAMP3	NTRK2	IL7R	TNFSF10	ACVRL1
SFTPD	SFTPD	CCL18	SFTPD	CSF3	VSIG2	CHRDL1	CHRDL1	SFTPA2	SFTPA2	SCGB3A2	SFTPA1	AGER	ULBP2	SCGB1A1	IL7R	TFPI	CD109	FOLR1	ICAM1
AGER	CCL18	SFTPD	CCL18	FOLR1	AGER	SFTPD	CSF3	CSF2	CST5	SFTPA1	SCGB3A2	SFTPD	SFTPD	LAMP3	FOLR1	CD109	SCGB1A1	SFTPD	LAMP3
CCL18	SCGB1A1	AGER	SCGB1A1	SCGB1A1	CCL11	AOC3	MSR1	WFDC12	ALPP			SFTPA2	SFTPA2	IL7R	IL1RL1	IL7R	PON2	ICAM1	CLEC14A
VIPR1	ALPP			VSIG2	CEACAM6	MSR1	AGER	SCGB3A2	SCGB3A2			ULBP2	VAMP5	CCL18	SFTPD	VIPR1	NTRK2	LAMP3	SFTPD
CSF2	SFTPA2			MSR1	CD300E	ICAM1	VSIG2	MSLNL	SFTPA1			VIPR1	OLR1	SFTPD	CCL18	PON2	CYB5A	IDO1	THBD
SFTPA2	SCGB3A2			SCGB3A1	ODAM	AGER	SCGB3A1	ALPP	CSF2			CSF2	SCGB1A1	MSLN	MSLN	CYB5A	VIPR1	LTA4H	LTA4H
SCGB3A2	SFTPA1			CEACAM6	MSR1	CST5	LAMP3	SFTPA1	MSLNL			CSF3	ALPP	SCGB3A2	SCGB3A2			CLEC14A	SLC9A3R2
ALPP	CSF2			AGER	ADAMTS8	LAMP3	CXCL8					PTPN1	SCGB3A2	ADAMTS8	ADAMTS8			WARS	SFTPA1
SFTPA1	VIPR1			IDO1	CSF3	VSIG2	ADAMTS8					VAMP5	CSF3	IL1RL1	SFTPA2			SFTPA1	WARS
				OSM	SFTPD	S100G	S100G					ALPP	SFTPA1	OLR1	OLR1			SLC9A3R2	MSLN
				CST5	RBP2	MSLN	AOC3					SCGB3A2	EFNB2	MARCO	MARCO			EPB41L5	IDO1
				CD300E	CD300C	SCGB3A1	RGCC					CEMIP2	CEMIP2	SFTPA1	SCGB1A1			THBD	ECSCR
				CD80	OSM	CCL18	CTSE					OLR1	CSF2	SFTPA2	SFTPA1			MSLN	EPB41L5
				CCL18	SFTPA2	CXCL8	CA3					EFNB2	PTPN1					ECSCR	FOLR1
				LAMP3	CD80	RGCC	CCL18					SFTPA1	VIPR1
				MUCL3	VEGFD	VIPR1	MSLN
				SFTPD	IDO1	CA3	CEACAM6
				MSLN	MUCL3	SCGB1A1	SFTPA2
				ODAM	LAMP3	VEGFD	IDO1
				AGR3	CTSE	PGA4	CST5
				RBP2	MSLN	CBLIF	MUCL3
				RARRES1	CCL18	ACE	OLR1
				CHIT1	CST5	CEACAM6	CBLIF
				FCGR2A	FOLR1	CTSE	BPIFB1
				OLR1	RARRES1	IDO1	VEGFD
				SFTPA2	BPIFB1	MUCL3	CXCL3
				ADAMTS8	GPA33	ALPP	RTKN2
				IL1B	CLEC6A	OLR1	CSF2
				MCEMP1	SCGB3A2	RTKN2	ICAM1
				ALPP	CHIT1	NEDD9	SCGB3A2
				CTSE	SCGB1A1	SFTPA2	SCGB1A1
				VEGFD	AGR3	AGR3	ALPP
				RTKN2	FCGR2A	CSF2	MUC16
				SCGB3A2	MCEMP1	BPIFB1	SFTPA1
				IL1RL1	OLR1	CXCL3	ACE
				SFTPA1	ALPP	SCGB3A2	NEDD9
				BPIFB1	SFTPA1	MUC16	AGR3
				CLEC6A	RTKN2	SFTPA1	PGA4
				GPA33	IL1B	ADAMTS8	VIPR1
				ITGAX	ITGAX

### Sheet: Heart
GTEx_4x_FC_chronological	GTEx_4x_FC_mortality	GTEx_4x_stable_features_chronological	GTEx_4x_stable_features_mortality	GTEx_4x_limited_weighted_chronological	GTEx_4x_limited_weighted_mortality	GTEx_4x_limited_chronological	GTEx_4x_limited_mortality	GTEx_pmi_4x_chronological	GTEx_pmi_4x_mortality	GTEx_pmi_adatiss_chronological	GTEx_pmi_adatiss_mortality	GTEx_diff_chronological	GTEx_diff_mortality	GTEx_tau_chronological	GTEx_tau_mortality	endothelial_diff_unique_chronological	endothelial_diff_unique_mortality	proteome_adatiss_chronological	proteome_adatiss_mortality	proteome_single_mapping_chronological	proteome_single_mapping_mortality
BMP10	NPPB	BMP10	NPPB	FABP3	FABP3	HSPB6	FABP3	NPPB	NPPB	NPPB	NPPB	BSG	BSG	MYL3	MYL3	HYAL1	BSG	CDH2	NHLRC3	PKD1	NPPB
NPPB	MYL4	NPPB	TNNI3	MB	MB	MB	MB	PCARE	PCARE	NDUFS6	NDUFS6	BMP10	BMP10	MYOM2	HRC	PRDX5	HYAL1	NHLRC3	CDH2	MAMDC4	SCGB3A2
NMRK2	NMRK2	TNNI3	BMP10	BMP10	NPPB	BMP10	HSPB6			TNNI3	TNNI3	MDH1	MYL4	HRC	CSRP3	WARS	ADGRF5	NPPB	NPPB	STC2	IL6
TNNI3	TNNI3			MYL3	MYL4	FABP3	NPPB			MTIF3	MDH1	NPPB	OXCT1	CSRP3	MYOM2	BSG	WARS	VPS37A	MYL4	BMP10	ADAMTS8
MYL4	BMP10			MYOM2	BMP10	ADAMTSL5	CDH2			PXDNL	MTIF3	NDUFS6	NPPB	MYH7B	TNNI3	SORBS1	PRDX5	ARNT	GTPBP2	IL6	PKD1
PXDNL	ITGB1BP2			NPPB	ACTN2	CDH2	ADAMTSL5			MDH1	PXDNL	OXCT1	NDUFS6	TNNI3	MYH7B	ANXA3	CXCL12	FIS1	ARNT	CDON	MAMDC4
ITGB1BP2	PXDNL			ACTN2	NMRK2	ART3	C1QTNF1					COX6B1	MDH1			RRAS	BST2	RABGAP1L	NGRN	NPPB	STC2
				NMRK2	ITGB1BP2	KLHL41	BMP10					TNNI3	TNNI3			CD82	SORBS1	MRPS16	NFU1	DUSP13	BMP10
				LMOD2	LMOD2	NPPB	KLHL41					MYL4	COX6B1			MYL3	CD82	PDP1	PDP1	SCGB3A2	CDON
				CSRP3	MYOM3	MYOM2	ART3					ATP5PO	RABGAP1L			CXCL12	MYL4	NFU1	CNTN3	ADAMTS8	DUSP13
				HRC	TTN	PDLIM5	ITGB1BP2					RABGAP1L	PXDNL			ADGRF5	CLIC5	GTPBP2	TNNI3	NXPH3	LACRT
				MYL4	CSRP3	ITGB1BP2	HRC					PXDNL	ATP5PO			CLIC5	MYL3	SLIRP	MAVS	NMRK2	NMRK2
				TTN	MYOM2	HRC	CLGN									BST2	RRAS	NGRN	SLIRP	LACRT	NXPH3
				ITGB1BP2	TNNI3	NEXN	MYL3									MYL4	ANXA3	DHODH	ARMCX2
				PXDNL	RBPMS2	RBPMS2	MYL4											MAVS	DNLZ
				MYOM3	CASQ2	CLGN	PDLIM5											ARMCX2	RABGAP1L
				TNNI3	MYL3	MYL3	CASQ2											DNLZ	DHODH
				RBPMS2	PXDNL	ACTN2	RBPMS2											MYL4	PFKFB2
				CASQ2	HRC	MYOM3	ACTN2											TNNI3	TDP1
						PAM	LMOD2											CNTN3	RILP
						C1QTNF1	NMRK2											RILP	FIS1
						DUSP29	MYOM3											TDP1	MRPS16
						MYOM1	DUSP29											MTIF3	MTIF3
						CASQ2	MYH7B											PFKFB2	VPS37A
						NMRK2	PAM
						MYL4	CSRP3
						TNNI3	NEXN
						LMOD2	PXDNL
						TTN	TTN
						CSRP3	TNNI3
						PPP1R12B	MYOM2
						ATP1B4	MYOM1
						DAND5	DAND5
						PXDNL	PPP1R12B
						MYH7B	ATP1B4

### Sheet: Brain
GTEx_4x_FC_chronological	GTEx_4x_FC_mortality	GTEx_4x_stable_features_chronological	GTEx_4x_stable_features_mortality	GTEx_4x_limited_weighted_chronological	GTEx_4x_limited_weighted_mortality	GTEx_4x_limited_chronological	GTEx_4x_limited_mortality	GTEx_pmi_4x_chronological	GTEx_pmi_4x_mortality	GTEx_pmi_adatiss_chronological	GTEx_pmi_adatiss_mortality	GTEx_diff_chronological	GTEx_diff_mortality	GTEx_tau_chronological	GTEx_tau_mortality	proteome_adatiss_chronological	proteome_adatiss_mortality	proteome_single_mapping_chronological	proteome_single_mapping_mortality
BCAN	BCAN	PTPRR	SEPTIN8	MOG	NEFL	PODXL2	LRRN1	C1QL2	LRTM2	GFAP	GFAP	PTPRZ1	SEPTIN8	MOG	RBFOX3	BCAN	BCAN	PHOSPHO1	CLSTN2
GFAP	GFAP	GFAP	NEFL	GFAP	GFAP	DNER	RBFOX3	MEPE	C1QL2	ENOPH1	ENOPH1	MOG	PTPRZ1	RBFOX3	NEFL	GFAP	GFAP	CXCL14	PTPRR
PTPRZ1	PTPRZ1	MOG	PTPRZ1	IL17D	RBFOX3	PTPRR	TNR	LRTM2	MEPE	ATP6V1G2	ATP6V1G2	BCAN	MEPE	NEFL	ADAM22	EPHA4	THY1	CLSTN2	PHOSPHO1
PENK	NEFL	PTPRZ1	BCAN	NEFL	DPP10	SCRG1	BCAN	GRIN2B	GRIN2B			PTPRR	BCAN	GFRA3	IGSF21	YWHAQ	IGSF21	PTPRR	PSRC1
NEFL	SPOCK1	NEFL	GFAP	ISLR2	VWC2	BCAN	NEFL	CNTNAP4	CNTNAP4			MEPE	CST3	IGSF21	FGFBP2	MOG	CHMP6	ISLR2	CLEC4D
PTPRR	CNTNAP2	BCAN	TNR	SCRG1	IGFBPL1	NTRK3	NRCAM	VSTM2B	VSTM2B			GFAP	NEFL	KLK6	EXTL1	IGSF21	DPP10	TMPRSS5	TAFA5
C1QL2	NCAN	SEPTIN8	MEPE	PTPRR	ADGRB3	GFAP	GFAP	GPR101	GPR101			SEPTIN8	SPOCK1	CDH15	CDH15	THY1	EPHA4	TAFA5	CXCL14
SPOCK1	IGSF21	C1QL2	PTPRR	DPP6	PTN	IDS	B4GAT1	PMCH	PMCH			CST3	GFAP	ADAM22	CRTAM	NCAM2	DDAH1	CNTN5	GPR37
MOG	TNR	MEPE	SPOCK1	VWC2	SLITRK1	B4GAT1	GPR37	CLEC2L	CLEC2L			NEFL	PTPRR	SEZ6	SEZ6L	NCS1	CKB	PSRC1	FGF16
CA14	CNDP1	CA14	NCAN	CHGB	CHGB	MEGF10	CNTNAP2					IDS	IGSF21	CRTAM	RTN4R	SIRT2	NCAN	ITM2A	CNTN5
IDS	PENK	SPOCK1	ENPP6	MEPE	MEPE	SEZ6L	SLITRK1					NTRK2	CNDP1	FGFBP2	CNDP1	F3	MOG	CBLN4	WFIKKN2
NCAN	SLITRK1	NCAN	CA14	DCC	ADAM22	C1QL2	SEZ6L2					SPOCK1	DNAJB2	GRIK2	ANGPTL7	PODXL2	CHCHD6	VSTM2B	VSTM2B
QDPR	CA14	PPP3R1	MOG	IGFBPL1	IL17D	MOG	POLR2F					PCDH9	MOG	CCL13	NPTX1	MXRA8	ANGPTL7	UNC5D	CBLN4
MEPE	C1QL2	PENK	C1QL2	NPTXR	VGF	IL17D	SCRG1					NCS1	CNTNAP2	NPTX1	CNTNAP2	DDAH1	NCS1	CDH22	TMEM25
SERPINI1	ENPP6	SNAP25	GPR37	NTRK2	MOG	CNTN5	PTPRR					OMG	CNTN1	NRXN3	CCL13	YES1	BAIAP2	ENOX2	TMPRSS5
IGSF21	CRTAM	OMG	CRTAM	NCAM2	ERBB4	LRRN1	MEGF10					B4GAT1	LRTM2	MEGF11	GFRA3	SORCS2	TNR	GPR37	ISLR2
OMG	LCN15	SERPINI1	CNP	PTN	SEPTIN3	NEFL	C1QL2					THY1	TNR	SEZ6L	RAB37	TAX1BP1	NFASC	OXT	ITM2A
SNAP25	MEPE	ENPP6	CRH	ERBB4	SCRG1	NRCAM	IL17D					SEZ6L	THY1	COL28A1	CNTNAP4	CACYBP	PPM1A	GABRA4	GABRA4
NPTXR	SEPTIN3	IDS	ANGPTL7	PCDH9	SNCA	NTRK2	MEPE					IGSF21	FGFR2	GPR158	GPR158	PCDH1	CYB5R2	PMCH	OXT
SEPTIN3	ANGPTL7	MEGF10	PPP3R1	C1QL2	TNR	SEZ6L2	NRGN					DNAJB2	NCR3LG1	EXTL1	CHRM1	BTN2A1	SORCS2	HTR1B	CDH22
GRIK2	PTPRR	MZT1	PENK	KIAA0319	SYT1	NPTXR	CNTN1					QDPR	DLG4	CHRM1	OXT	ADAM22	SIRT2	LRTM1	CD40LG
ENPP6	SEPTIN8	TNR	CNTN1	CALB2	GPC5	RBFOX3	ADGRB3					ADAM22	CRTAM	CNTNAP2	MDGA1	NTRK2	CD99L2	FGF16	RGS8
SEPTIN8	CNP	SV2A	NPTX1	SEPTIN3	C1QL2	SCRN1	NPTX1					PALM	B4GAT1	ANGPTL7	DNM3	NFASC	ICAM5	WFIKKN2	PMCH
CRTAM	GPR37	CNP	OSTN	SEZ6	LYPD1	SCN4B	LRTM2					VSNL1	PALM	CLEC2L	CBLN1	NCAN	F3	GNGT1	HTR1A
MEGF10	VSNL1	AMBN	MZT1	L1CAM	NTRK2	GPR37	SYT1					GRIK2	ADAM22	SCN2B	MEGF11	VPS53	NCAM1	RGS8	CNTF
CNP	VWC2L	QDPR	QDPR	TAFA5	CALB2	ADAM22	CNTNAP4					TMEM132A	NCAN	RAB37	KLK6	PLXNA4	ENTPD2	HTR1A	HTR1B
CNTNAP2	POLR2F	ADCYAP1R1	ADCYAP1R1	VGF	NCAN	ABCA2	DNAJC6					NPTXR	SEPTIN3	CNTF	SCGN	MEGF9	ADAMTSL2	CLEC4D	GNGT1
TMPRSS5	NRXN3	ADAM22	IGSF21	DPP10	NPY	KIAA0319	MOG					SEPTIN3	CRH	CBLN1	COL28A1	ENTPD2	TBCB	TMEM25	CNGB3
LHPP	OMG	ANGPTL7	SEPTIN3	RBFOX3	IGSF21	MEPE	PTPRZ1					C1QL2	PSPN	PVALB	CRHR1	HGS	MEGF9	CNGB3	MORN4
TNR	MOG	TMPRSS5	CNTN2	SNCA	CRH	NCS1	PRRT3					PACS2	CLSTN3	KIAA1549L	IGLON5	BCR	YWHAQ	CNTF	LRTM1
ANGPTL7	SEZ6	CNTN1	OMG	MEGF10	LCN15	PRRT3	STXBP1					CRTAM	DNM1	GAD1	SCN2A	PCDH9	MDGA1	CD40LG	UNC5D
CNTN1	APLP1	FKBP1B	LHPP	SCG3	PTPRR	TAFA5	APLP1					NRGN	SCN2B	SCGN	RASGRF1	IGSF8	OMG	MORN4	ENOX2
OSTN	LRTM2	OSTN	MEGF10	DNM3	VWC2L	CDH15	TAFA5					DLG4	SCN4B	MDGA1	CDH22	CYB5R2	DNAJC6
AMBN	DNM1	GRIK2	SNAP25	SERPINI1	CEND1	PTPRZ1	DNER					NCAN	C1QL2	CNTNAP4	CLEC2L	DNAJC6	PRRT3
CLEC2L	CNTN1	CRTAM	SERPINI1	CBLN4	CNTNAP2	DNAJC6	GPC5					MEGF10	SYT1	RTN4R	CNTF	TBCB	RAB6A
LRTM2	MZT1	LHPP	AMBN	CNTN5	MEGF10	CBLN4	ADAM22					SNAP25	OMG	FGF3	FGF3	DPP10	RAPGEF2
MAPK9	GPC5	OXT	TMPRSS5	SYT1	CRTAM	DNM3	SEZ6					FKBP1B	LCN15	OXT	FGF9	APLP1	DCTN2
SEZ6L	PACS2	ABCA2	SV2A	IGSF21	CA8	PALM	NCAN					AMBN	KIAA1549L	TMPRSS5	GAD1	VTA1	HGS
MZT1	EXTL1	GPR37	OXT	CDH15	GRIN2B	TNR	VGF					CACYBP	TBCB	FGF9	GRIK2	PPM1A	CSNK2A1
ADCYAP1R1	SEZ6L	NPTXR	ABCA2	NCAM1	DLG4	NPTX1	DLG4					BAG4	NLGN1	DNM3	KIAA1549L	ADAM23	CNTNAP2
ADAM22	QDPR	IGSF21	GRIK2	SEZ6L	NPTX1	DPP6	CA11					CNDP1	MAP2	CNDP1	MOG	CKB	CAMLG
CNTN2	NRGN	CRH	FKBP1B	CA8	NCAM1	SEZ6	SH3GL3					SCN4B	NCS1	CDH22	NRXN3	CCT5	RAB37
IMPG1	CEND1	SEPTIN3	ADAM22	DDX25	ISLR2	LRTM2	LYPD1					PLCB1	TSPAN7	SCN3B	PVALB	DCTN2	CLSTN3
MEGF11	OSTN	NPTX1	NPTXR	GPR158	CDH15	SLITRK1	SCN4B					SYT1	VSNL1	IGLON5	SCN2B	STAM	APLP1
DNM3	PNMA2	CNTN2	IDS	IPCEF1	CNTNAP4	DRAXIN	CDH15					DNAJC6	CNTN2	CRHR1	SCN3B	DNM3	ITGA6
OXT	CNTN2			UNC5D	SERPINI1	SCG2	MAP2					IGSF8	CNTNAP4	SCN2A	SEZ6	NCAM1	PRKRA
LCN15	KIAA1549L			SLITRK1	CNTN5	PENK	CRH					SERPINI1	FKBP1B	RASGRF1	TMPRSS5	PRRT3	MXRA8
LRFN2	NPTX1			CNTN2	DNM3	CHGB	GPR101					MTSS2	FDX2			DNAJB2	CIT
PPP3R1	TMPRSS5			NPTX1	LRTM2	SNAP25	NPY					ATP1B2	PNMA2			SV2A	VTA1
ATP1B2	CRH			NRGN	TSPAN7	ACHE	SNCA					FGFR2	PPP1R9B			DPP6	TSC1
VWC2L	MEGF11			GRIK2	SH3GL3	AMBN	PODXL2					TNR	TMEM132A			CAMSAP1	TRIM24
ENO2	SYT1			ADGRB3	CA11	VSNL1	CHGB					CIT	GRIN2B			CHMP6	PODXL2
GPR37	PVALB			NRXN3	FABP6	SYT1	SEPTIN3					CDKL5	PACS2			SNAP25	BRK1
APOD	CNTNAP4			ADCYAP1R1	GPR101	ATP1B2	CNTN5					PSIP1	TEF			ITGA6	PPME1
RTN4R	MAP2			NCAN	APLP1	NCAN	PALM					AMIGO1	CEND1			L1CAM	RASA1
DNAJC6	GPR158			STX1B	PNMA2	VGF	IGLON5					FDX2	CDKL5			CEP170	SYT1
KCNIP4	GRIN2B			CA11	ADAM23	PMCH	CRTAM					LRTM2	SNAP25			ENO2	CEP170
SLITRK1	MAPK9			SCG2	CNTN2	GPR158	RGS8					RTN4R	CSPG5			STX7	CCT5
APLP1	VSTM2B			OXT	L1CAM	PRUNE2	VWC2L					DNM3	AMBN			DNAJB6	CSPG5
SV2A	RTN4R			MAG	DRAXIN	PLCB1	KIAA1549L					CAMKK1	PSIP1			PLXDC2	CEND1
FKBP1B	APOD			LYPD8	CRYM	SEPTIN3	OMG					CRH	MAP1LC3A			VSNL1	PITHD1
SYT1	MDGA1			SOX2	LYPD8	SOWAHA	ACRV1					MAPK9	PVALB			EHD3	GRIN2B
RAB6B	ATP6V1G2			CRYM	CSPG5	CRTAM	CEND1					PSPN	ST8SIA1			ADD1	NLGN1
NRXN3	SCRN1			CRTAM	RTBDN	DLG4	SCN2B					ENO2	SEZ6			EHBP1	ADAM22
CA11	GPR101			ADAM23	RGS8	OXT	WASF1					CNTN2	AMIGO1			SCRN1	CAMSAP1
SEZ6	TSPAN7			LYPD1	SCN4B	LRFN2	OXT					MAP2	GPR101			GFRA3	RASGRF1
CEND1	SCN2B			CA7	IGLON5	OMG	CHRM1					BCL7A	ATP6V1G2			RAB10	NMT1
EXTL1	RGS8			FABP6	ATP6V1G2	SNCA	SNAP25					CLSTN3	UROS			RASA1	GFRA3
GAD1	SERPINI1			SCN3B	DPP6	NRGN	VSNL1					ST8SIA1	PITHD1			CRYZL1	BCR
ABCA2	IGLON5			SCN2B	MEGF11	FAM171B	CNTN2					IMPG1	CLSTN1			NPTX1	ADD1
SCN2B	KCNIP4			ATP1B2	VSTM2L	GRIK2	TSPAN7					SCN2B	NRGN			NRXN3	DNM1
POLR2F	OXT			PENK	ELAVL4	NELL2	DNM1					CNTNAP2	QDPR			ANGPTL7	DCUN1D1
DNM1	CNTF			TNR	KCNIP4	ADCYAP1R1	DRAXIN					KCNIP4	KCNIP4			CAMLG	MAEA
PNMA2	ELAVL4			SCN4B	CRHR1	MAP2	NTRK2					PPP3R1	MDGA1			RAB37	CHL1
GPR158	CA11			CEND1	RAB33A	POLR2F	PNMA2					NCR3LG1	WASF3			CIT	NTRK2
NRGN	MAG			CPE	STX1B	CA11	DKK4					NLGN1	SOWAHA			FKBP1B	SV2A
NPTX1	SCN4B			VSNL1	PVALB	CNTN2	RTBDN					PPP1R9B	MEGF10			CNTNAP2	IGBP1
SCRN1	ENO2			DRAXIN	IGDCC3	DKK4	NLGN1					CLIP2	CBLN1			COL28A1	ADAM23
FGF3	ABCA2			ENO2	SEZ6	ACRV1	CRHR1					SEZ6	OXT			BRSK2	BRSK2
MAP2	LHPP			PNMA2	SCN2A	SV2A	KHDC3L					NRXN3	STX1B			TNR	L1CAM
SOWAHA	CSPG5			CSPG5	NXPH1	LYPD1	CBLN4					CLSTN1	CA11			VTI1A	SNCA
PACS2	FKBP1B			VWC2L	ADCYAP1R1	TMPRSS5	WASF3					PMCH	IGSF8			CLSTN3	STAM
PMCH	ADCYAP1R1			NUDT10	FAM171A2	RTBDN	RAB6B					PNMA2	SERPINI1			ICAM5	VTI1A
SCN4B	RAB6B			VSTM2L	EPHA10	LUZP2	ATP6V1G2					RAB6B	CLIP2			SEMA4D	HPCAL1
CNDP1	SNAP25			RAB6B	ERVV.1	SERPINI1	NPTXR					STX1B	SEPTIN7			WASL	SCN2B
PVALB	DNM3			DLG4	VSNL1	CNTNAP2	IGDCC3					ADCYAP1R1	DNAJC6			OMG	SH3BGRL2
STX1B	AMBN			DSCAM	OXT	DDX25	NCS1					SV2A	MTSS2			HPCAL1	RAB33A
CNTNAP4	SV2A			ADGRV1	ACHE	SCN2B	SOWAHA					CA11	ANK2			PIKFYVE	EHD3
RGS8	CBLN1			TSPAN7	CRYGD	ADGRV1	DPP6					MAG	NRXN3			RAB33A	GAD1
RASGRF1	GAD2			CRH	SOWAHA	CALB2	GRIN2B					UROS	RASGRF1			MDGA1	SH3GL3
CRH	MEGF10			RAB33A	CBLN1	RAB6B	TMEM132A					CDH22	HTR1A			PRKRA	PLXDC2
SCN2A	STX1B			LUZP2	NUDT10	CADPS	NELL2					OXT	CIT			INPP1	SYNGAP1
CBLN1	HTR1A			ADAM22	ADGRV1	CNP	DSCAM					CPLX2	SCN2A			CRKL	ATP6V1G2
ENOPH1	GABRA4			RASGRF1	NCAM2	UNC79	NXPH1					MZT1	ADCYAP1R1			NRN1	COL28A1
CSPG5	CLEC2L			CLEC2L	LUZP2	CNTN1	PLCB1					CNTNAP4	MZT1			STX6	VSNL1
VSNL1	IL9			LRFN2	TAFA5	CPE	UNC79					SOWAHA	RAB6B			AHSA1	RAB6B
IGLON5	TUBB3			PMCH	HTR1A	RGS8	CRYGD					DNM1	NPTXR			GFRA2	IGSF8
GRIN2B	DNAJC6			RGS8	COL9A1	APLP1	FAM171A2					WASF3	EHD3			ANKMY2	CLTA
GPR101	ENOPH1			SV2A	ERC2	ADGRB3	ELAVL4					VSTM2B	MAG			CSNK2A1	STX6
VSTM2B	CPLX2			NPY	RAB39B	CNTNAP4	TMPRSS5					CNTN1	BCL7A			SIRPA	NPTX1
MAG	PPP3R1			ERVV.1	SCN2B	SCN3B	CALY					EHD3	PLCB1			RAPGEF2	ZFYVE19
TBR1	ADAM22			GPR101	GPR158	NXPH1	ERC2					TEF	GRIK2			IGBP1	DTD1
KIAA1549L	ATP1B2			COL9A1	GABRA4	SH3GL3	CBLN1					TBCB	ENO2			SNCA	ARHGEF12
IL9	CDH22			RAB39B	CALY	TMEM132A	STX1B					MAP1LC3A	GABRA4			ADAMTSL2	STX1B
TAGLN3	FGF3			TPBGL	DCC	DIPK1C	PENK					CBLN1	CLEC2L			DDHD2	STX7
NGFR	GAD1			CNTNAP4	MAPT	CRH	CSPG5					HDDC2	ENOPH1			CD99L2	UBE2Z
GPC5	GRIK2			RTBDN	ANK2	KCNIP4	KCNIP4					KIAA1549L	GAD1			CNTN2	SIRPA
TSPAN7	IDS			SOWAHA	SV2A	PNMA2	MDGA1					CSPG5	ATP1B2			NLGN1	CRKL
TUBB3	IMPG1			LRTM2	ATP1B2	VWC2L	ADCYAP1R1					GAD2	BAG4			PPME1	WASF3
GABRA4	LRFN2			MEGF11	CA7	CHRM1	MAG					HTR1A	CACYBP			DNAJB14	DNAJB14
ELAVL4	NGFR			HTR1A	CADPS	CRYGD	CNP					CEND1	CAMKK1			BRK1	CNP
MDGA1	NPTXR			CNTNAP2	CBLN4	STX1B	SCN3A					ENOPH1	CDH22			DTD1	EHBP1
CDH22	PMCH			NXPH1	CLEC2L	WASF1	HTR1A					MDGA1	CPLX2			RABEP1	CLASP1
ATP6V1G2	RASGRF1			CADPS	CPE	NPY	SV2A					TUBB3	DNM3			MAP3K5	AP2B1
HTR1A	SCN2A			GRIN2B	CPLX2	SAG	CPE					LCN15	FGF3			BAG4	BCL7A
CNTF	SOWAHA			IGDCC3	DDX25	CRHR1	ADGRV1					TSPYL1	GAD2			CNP	AHSA1
GAD2	TAGLN3			FAM171A2	DSCAM	CSPG5	CLEC2L					GAD1	HDDC2			TSC22D1	EPN1
CPLX2	TBR1			ATP6V1G2	ENO2	VSTM2B	LUZP2					PITHD1	IDS			PLCB1	CDKL5
				UNC79	FGF20	TUBB3	ABCA2					PVALB	IMPG1			MAEA	MAPRE3
				SCN2A	FGF3	NLGN1	SCN2A					FGF3	MAPK9			TUBB3	HRAS
				APLP1	GAD1	SOX2	CALB2					GPR101	NTRK2			CHCHD6	SCN2A
				SCN3A	GAD2	CA7	SAG					SCN2A	PCDH9			NEDD4L	PLXNA4
				GAD1	GRIK2	IGDCC3	AMBN					GRIN2B	PMCH			BAIAP2	PVALB
				PVALB	IPCEF1	MAPT	ACHE					TSPAN7	PPP3R1			TSPAN15	ERC2
				GAD2	KIAA0319	FAM171A2	ATP1B2					CLEC2L	RTN4R			CAMKK1	ARHGAP5
				CBLN1	LRFN2	NRXN3	CA7					ANK2	SEZ6L			RAB3GAP1	FAM171A2
				SH3GL3	MAG	GPR101	CADPS					SEPTIN7	SV2A			PACS2	TSC22D1
				FGF20	NPTXR	CALY	CDH22					RASGRF1	TBR1			NGFR	MAG
				ELAVL4	NRGN	STXBP1	CPLX2					ATP6V1G2	TSPYL1			ARHGEF10	YES1
				ACHE	NRXN3	GPC5	DDX25					GABRA4	TUBB3			ATP1B1	IGLON5
				GPC5	PCDH9	GAD1	DDX53					TBR1	VSTM2B			OSBPL2	GUK1
				CRHR1	PENK	ENO2	DIPK1C									UBE2Z	SH3GLB2
				FGF3	PMCH	DDX53	DNM3									FAM171A2	DYNC1H1
				KCNIP4	RAB6B	KHDC3L	ENO2									CHL1	SCRN1
				LCN15	RASGRF1	CDH22	FAM171B									PALM	NLGN2
				TBR1	SCG2	MAG	FGF3									CDKL5	INPP1
				EPHA10	SCG3	WASF3	GAD1									ARHGAP5	WASL
				CPLX2	SCN3A	CLEC2L	GAD2									ZFYVE19	OSBPL2
				MAPT	SCN3B	FGF3	GPR158									GIT1	MAP3K5
				VSTM2B	SEZ6L	CBLN1	GRIK2									CDC42BPB	ANK2
				CRYGD	SOX2	KIAA1549L	IDS									BCL7A	CBLN1
				CALY	TAGLN3	SCN3A	KIAA0319									SYNGAP1	ARHGEF10
				IGLON5	TBR1	SCG3	LRFN2									GAD2	SLC1A4
				ERC2	TPBGL	ERC2	MAPT									HRAS	MAPT
				ANK2	UNC5D	HTR1A	NRXN3									PITHD1	NCAM2
				TAGLN3	UNC79	TBR1	NTRK3									PPP1R9B	DCTN6
				GABRA4	VSTM2B	DSCAM	PMCH									ATP1B2	KCNIP4
						GAD2	PRUNE2									MINK1	RAB3GAP1
						IGLON5	RASGRF1									GAD1	GAD2
						CEND1	SCG2									STX1B	PLCB1
						TPBGL	SCG3									ATP6V1G2	DPP6
						ATP6V1G2	SCN3B									EPN1	ATP1B1
						MDGA1	SCRN1									SCN2A	TSPAN15
						DNM1	SERPINI1									SYT1	NRXN3
						SCN2A	SEZ6L									CSPG5	NEDD4L
						RASGRF1	SOX2									ARHGEF12	TPRKB
						TSPAN7	TAGLN3									C2CD2L	FKBP1B
						CPLX2	TBR1									DCTN6	GIT1
						ELAVL4	TPBGL									RAB6B	CLIP2
						GRIN2B	TUBB3									TRIM24	RAB10
						TAGLN3	VSTM2B									AP2B1	PACS2
																GRIN2B	SCN3B
																CLASP1	PPP1R9B
																CHM	WASF1
																DCTN1	PIKFYVE
																MAG	ANKMY2
																MAPRE3	ACYP1
																TSC1	ATP1B2
																DCUN1D1	BAG4
																CLTA	BTN2A1
																ACYP1	C2CD2L
																SCN3B	CACYBP
																CBLN1	CAMKK1
																SLC1A4	CDC42BPB
																SCN2B	CHM
																PVALB	CNTN2
																SH3GLB2	CRYZL1
																RASGRF1	DCTN1
																WASF3	DDHD2
																CLIP2	DNAJB2
																CEND1	DNAJB6
																SH3BGRL2	DNM3
																GUK1	ENO2
																DYNC1H1	GFRA2
																ERC2	MINK1
																DNM1	NGFR
																KCNIP4	NRN1
																NMT1	PALM
																WASF1	PCDH1
																RAB6A	PCDH9
																ANK2	RABEP1
																MAPT	SEMA4D
																TPRKB	SNAP25
																NLGN2	TAX1BP1
																SH3GL3	TUBB3
																IGLON5	VPS53

### Sheet: Liver
GTEx_4x_FC_chronological	GTEx_4x_FC_mortality	GTEx_4x_stable_features_chronological	GTEx_4x_stable_features_mortality	GTEx_4x_limited_weighted_chronological	GTEx_4x_limited_weighted_mortality	GTEx_4x_limited_chronological	GTEx_4x_limited_mortality	GTEx_pmi_4x_chronological	GTEx_pmi_4x_mortality	GTEx_pmi_adatiss_chronological	GTEx_pmi_adatiss_mortality	GTEx_diff_chronological	GTEx_diff_mortality	GTEx_tau_chronological	GTEx_tau_mortality	endothelial_diff_unique_chronological	endothelial_diff_unique_mortality	proteome_adatiss_chronological	proteome_adatiss_mortality
SERPINF2	SERPINF2	SERPINF2	SERPINF2	AMBP	F7	AMBP	AMBP	SERPINC1	SERPINC1	A1BG	SERPINF2	SERPINC1	SERPINC1	FGA	AMBP	MERTK	CHCHD10	AGXT	ASGR1
A1BG	SERPINA1	PLG	ORM1	CFI	AMBP	SERPINC1	KLKB1	FGA	FGA	SERPINF2	F7	AMBP	AMBP	AMBP	F7	AMBP	ITGB2	GRHPR	ASGR2
SERPINC1	F7	APOA1	SERPIND1	APOM	SERPIND1	APOF	GHR	F2	F7	C5	A1BG	A1BG	KLKB1	APOA1	FGA	FGA	SERPINA1	CAT	PON3
APOA1	ASGR1	A1BG	AFM	APOA1	SERPINF2	A1BG	SERPINF2	FETUB	PON1	APOF	F2	APOF	ASGR1	APOF	ASGR1	TF	TTR	HNMT	GCHFR
ITIH4	F13B	SERPINC1	A1BG	F9	CDHR2	PLG	SERPINA1	APOA2	APOA2	F9	PON1	ORM1	F13B	SERPINC1	ITIH3	CD302	CD302	ERP29	MTDH
FETUB	FGL1	ITIH4	APOA2	LECT2	TF	CPB2	FABP1	F13B	F2	F2	ANG	APCS	A1BG	ITIH4	CCL16	BMPER	LYVE1	CLEC4G	GRHPR
FGA	AFM	ORM1	F9	AHSG	CALCA	ITIH4	CCL16	AFP	SERPINA11	SERPINA7	APOA2	F9	F9	SAA4	SERPINC1	ANPEP	MERTK	NAMPT	HNMT
F2	AMBP	APOF	ITIH3	ASGR2	APOM	APOA1	F9	AHSG	GDF2	APOA2	ASGR1	FETUB	LCAT	PLG	F13B	NPL	PLTP	ACY3	PKLR
PLG	ITIH3	AFM	PLG	CDHR2	CDHR5	FGA	FGA	SERPIND1	F13B	SERPINC1	C5	GALNT2	GALNT2	ASGR2	ITIH4	PLTP	NPL	KYNU	DDI2
APOC1	FGA	FETUB	PZP	APOF	LECT2	ORM1	F7	ITIH1	FGF23	ITIH1	ORM1	DCXR	GDF2	ITIH3	SERPINA1	CLEC4G	CTSL	DDI2	CLEC4M
AFM	GDF2	APOA2	PON3	PROC	CFB	F9	PLG	INHBC	CFHR5	AHSG	F9	CPB2	PROC	SERPIND1	F9	LYVE1	MRC1	DDT	CLEC4G
AHSG	PON1	HRG	PROC	SERPIND1	SERPINA11	ASGR2	F10	PON1	FETUB	PON1	AHSG	ITIH4	ORM1	TF	SERPIND1	CHCHD10	APOC1	SLC39A14	RNF5
LECT2	AHSG	F2	AMBP	FGA	PRAP1	LECT2	GDF2	SERPINA11	C8B	ORM1	SERPINC1	HRG	F7	TTR	SERPINA3	RNASET2	CLEC4G	ASGR1	GSTA1
SERPINA1	A1BG	F9	SERPINC1	ITIH4	LRG1	AFM	ASGR1	F7	INHBC	ASGR1	SERPINA11	PRSS53	FURIN	PROC	SERPINA6	MRC1	AMBP	ABHD14B	MBL2
AMBP	LECT2	CPB2	C4BPB	SERPINA7	FGA	GHR	AFM	APCS	F9	APOH	ASGR2	KLKB1	FETUB	LRG1	KLKB1	ITGB2	CTSD	GCHFR	PAFAH2
SAA4	SERPIND1	SERPIND1	GDF2	AFM	CCL16	FABP1	SERPIND1	AGXT	C9	CFHR2	APOH	AGXT	DCXR	F9	LRG1	CTSD	FGL1	FBP1	ACY3
ITIH1	PZP	HGFAC	CLEC4M	A1BG	ITIH3	APOC1	ORM1	CFHR5	AHSG	SERPIND1	APOF	FURIN	CFHR5	HRG	PROC	APOB	LCP1	PKLR	ADH4
ITIH3	APOA2	AHSG	ANG	CLEC4G	SERPINA1	F10	LECT2	F9	CA5A	ASGR2	ITIH4	F2	FGA	CPB2	F11	APOA1	TF	PON3	UPB1
GDF2	C9	FGA	FETUB	CFB	FCN2	SERPINF2	TNFSF14	APOF	AFP	SCP2	FGF21	SERPIND1	APCS	FETUB	PKLR	FYB1	ADH1B	CLEC4M	HSD17B14
APOA2	FETUB	ITIH3	DCXR	F2	CCL15	PROC	LRG1	CA5A	MBL2	INHBC	SERPIND1	PROC	PRSS53	LECT2	SERPINA7	TIMP2	FCN2	ASGR2	KYNU
ASGR2	KLKB1	AMBP	HGFAC	PON3	AHSG	AHSG	CPB2	FGF23	APCS	ITIH4	CFHR5	NAPRT	SERPINA11	SERPINA4	ASGR2	LCP1	TPP1	SOD1	ERP29
HRG	CFB	LECT2	APOF	SERPINA6	DCXR	HSD11B1	F11	HRG	FGF21	SERPINA11	MBL2	SAA4	SAA4	AFM	C4BPB	ACP5	APOE	UPB1	CA5A
F7	CLEC4M	DCXR	LECT2	SERPINF2	F11	TF	PZP	GDF2	SERPIND1	CFHR5	GDF2	AHSG	DDT	ORM1	SAA4	APOA2	CD163	PHYKPL	ABHD14B
PROC	PROC	PROC	CFB	PLG	PCSK9	SERPINA7	A1BG	HAO1	ITIH1	CFB	SCP2	F13B	APOA2	F7	TF	CTSL	ACP5	HSD17B14	ACAA1
CFB	F11	PON3	FGA	APOC1	KHK	F2	F13B	SERPINA7	SERPINA7	AGXT	DDT	FGA	SHPK	SERPINA7	PLG	ALDH1A1	APBB1IP	GSTA1	FBP1
PON1	CCL16	C4BPB	AHSG	FBP1	PON1	LRG1	FCN2	MBL2	APOF	HAO1	ITIH1	C5	ANG	F2	CFB	GC	CXCL16	AHCY	AHCY
SERPIND1	MBL2	APOC1	AGXT	LRG1	ANXA10	GDF2	TF	TDO2	CFHR4	LPA	SERPINA7	LCAT	SERPINA6	SERPINA3	FABP1	CXCL16	FGA	IQGAP2	FTCD
ORM1	ANG	GDF2	F7	FETUB	F13B	CCL16	APOF	CFHR4	TDO2	DDT	CFB	INHBC	FGF21	CCL16	PBLD	HCLS1	CD164	PCBD1	ADH1B
DCXR	F2	CFB	IGFBP1	APCS	CES3	KLKB1	ASGR2	C9	HAO1	CA5A	LPA	CFHR5	F2	APOM	FGL1	SERPINB9	VSIG4	FTCD	NUDT5
HGFAC	SERPINA11	SAA4	FGL1	SHBG	PZP	SAA4	PON3	CLEC1B	AGXT	FGF21	INHBC	ITIH1	ITIH4	GC	FETUB	TPP1	SNX5	RNF5	TST
SERPINA7	PLG	AGXT	SERPINA11	SERPINC1	FGF21	PON3	C9	FGF21	CFHR2	MBL2	CFHR2	ASGR1	INHBC	ASGR1	APCS	APOC1	CD4	MSRA	SHMT1
AGXT	HGFAC	ANG	C9	HRG	GDF2	FETUB	FGF21	CFHR2	AKR1C4	TDO2	DHODH	GDF2	HRG	PON3	PCSK9	CD4	C3	NUDT5	NAMPT
C9	ASGR2	ASGR2	APOC1	TF	FBP1	SERPIND1	EPO	C8B	LPA	F7	AKR1C4	APOA2	AGXT	AHSG	PON3	APOE	FYB1	CES1	AGXT
TDO2	APOC1	CLEC4M	ASGR2	GC	FABP1	CLEC4G	ITIH3	AKR1C4	HRG	AKR1C4	CA5A	SERPINA6	NAPRT	SERPINA1	LECT2	C3	ASAH1	ACAA1	COMT
CLEC4M	CFHR5	TTR	CCL16	C3	ANG	HGFAC	ANG	LPA	CLEC1B	DHODH	AGXT	GC	SCP2	SERPINA6	KHK	PTPRC	GC	SAT2	VNN1
APOF	SAA4	PZP	PON1	AFP	PBLD	SERPINA1	FGL1			ANG	TDO2	LBP	APOF	AGXT	AFM	FCN2	SERPINB9	ITGB1BP1	CLEC1B
C5	PON3	C9	CPB2	C4BPB	PON3	HRG	PROC			CFHR4	CFHR4	SCP2	C9	CLEC4G	APOA2	SERPINA1	RNASET2	LAP3	CES1
FGL1	C8B	SERPINA11	ITIH4	SERPINA11	CLEC4G	ANG	TRIM40			GDF2	HAO1	SERPINA7	APOH	APOA2	CFHR5	CD163	ALDH1A1	PAFAH2	PCBD1
ANG	FGF21	IGFBP1	F2	ANXA10	SERPINA6	SHBG	CFB					SERPINA11	MBL2	F13B	PON1	VSIG4	APOA2	TST	SAT2
F9	TDO2	F7	HRG	GDF2	TNFSF14	FCN2	CFHR5					DDT	CA5A	FABP1	MBL2	APBB1IP	FCGR2B	CA5A	NIT2
HSD11B1	UPB1	MST1	MST1	FGF19	KLKB1	C9	DBH					ADH4	SERPIND1	CFHR5	GC	CEBPB	BMPER	MBL2	CYB5A
CCL16	IGFBP1	LBP	HSD11B1	ITIH3	F9	CA5A	UPB1					ACOX1	GC	ADH4	SERPINA11	APOH	CRHBP	CCS	HAO1
SERPINA11	SERPINC1	HSD11B1	APOA1	PON1	CLEC4M	APOA2	AHSG					MMUT	C8B	TDO2	C9	F2R	CEBPB	PECR	MSRA
PON3	AGXT	PON1	TTR	SAA4	MBL2	ITIH3	SERPINA11					APOH	ADH4	PBLD	APOF	CD164	AIF1	CYB5A	CCS
TTR	F9	CCL16	SAA4	FCN2	PIK3AP1	C2	APOA2					F7	LPA	C9	FCN2	FGL1	APOB	NIT2	HEBP1
KLKB1	DHODH	FGL1	LBP	TTR	FGF23	C4BPB	C4BPB					C9	ITIH1	PCSK9	DBH	SNX5	F2R	HAO1	CAT
LBP	C4BPB			LBP	UPB1	GC	APCS					C8B	CPB2	CFB	SERPINA4	TTR	MTSS1	AKR1C4	LAP3
GC	EPO			CCL16	AFP	F7	HRG					CA5A	ACOX1	C4BPB	UPB1	IQGAP2	HCLS1	ADH4	DDT
MST1	AGT			GSTA1	EPO	SERPINA6	SAA4					SHPK	MGMT	FTCD	ADH4	AIF1	TIMP2	CLEC1B	STAU1
APCS	CFHR4			PCSK9	PLG	CFHR5	TDO2					TDO2	AKR1C4	HGFAC	AHSG	ACSL1	PTPRC	SHMT1	AKR1C4
UPB1	ORM1			KLB	IGFBP1	TDO2	FETUB					FGF21	MMUT	SULT2A1	CLEC4G	FCGR2B	CLEC1B	COMT	IQGAP2
CPB2	DCXR			AGXT	FGL1	AGXT	HSD11B1					MBL2	TDO2	C2	ORM1	ADH1B	IQGAP2	CPOX	PHYKPL
C4BPB	ANGPTL3			ADH4	SHBG	PZP	CA5A					CFHR4	PDIA5	SERPINA11	TTR	CRHBP	ANPEP	MTDH	CPOX
C8B	ITIH1			SULT2A1	ENPP7	UPB1	MBL2					MGMT	CFHR4	PON1	HAO1	MTSS1	APOH	VNN1	SOD1
PZP	LBP			ANG	LBP	VNN1	CLEC4G					F12	ALDH2	UPB1	ANGPTL3	CLEC1B	APOA1	BHMT2	BHMT2
CFHR5	GC			PBLD	DBH	KLB	PON1					CFHR2	HAO1	FGL1	CPB2	ASAH1	ACSL1	HEBP1	ITGB1BP1
SERPINA6	APOH			FABP1	APOA2	THPO	HAO1					NIT2	LBP	LBP	TNFSF14			STAU1	PECR
MBL2	CPB2			APOA2	C9	F11	VNN1					PDIA5	F12	FCN2	APOM			ADH1B	SLC39A14
C2	ITIH4			HHEX	CFHR5	APOB	CLEC4M					LPA	CFHR2	THPO	THPO
IGFBP1	HSD11B1			DCXR	VNN1	TRIM40	CRX					DHODH	NIT2	DBH	INHBC
CFHR4	HRG			ITIH1	FETUB	CFB	CFHR2					ALDH2	SERPINA7	PKLR	IGFBP1
ADH4	AKR1C4			SLC28A1	ITIH4	ITIH1	ANGPTL3					ANG	DHODH	IGFBP1	TDO2
F13B	PGLYRP2			F11	AFM	SULT2A1	KLB					AKR1C4	C5	F11	PALM3
F11	APCS			FTCD	TTR	APCS	FGF19					HAO1	AHSG	INHBC	C8B
AGT	CFHR2			UPB1	HHEX	TNFSF14	SERPINA7							KHK	APOH
ANGPTL3	APOF			C2	PROC	FGF19	ARG1							PGLYRP2	SLC28A1
INHBC	HAO1			PGLYRP2	ORM1	DBH	C2							C8B	HGFAC
APOH	TTR			ENPP7	CEACAM20	SERPINA11	DHODH							ANGPTL3	AKR1C4
CFHR2	ADH4			CLEC4M	FTCD	C3	GC							MBL2	ARG1
ASGR1	APOA1			CCL15	DHODH	PGLYRP2	CFHR4							HAO1	LBP
F12	MST1			FGF23	A1BG	TPPP2	LBP							SLC28A1	FTCD
PGLYRP2	SERPINA6			PRAP1	ST6GAL1	TTR	APOA4							KLKB1	C5
CA5A	SERPINA7			ORM1	APOA4	ARG1	ADH4							CFHR4	PGLYRP2
EPO	LPA			F7	AKR7L	LBP	GNE							APOB	F2
DHODH	CA5A			CES3	C2	PON1	AKR1C4							APOH	C2
AKR1C4	INHBC			CDHR5	ADH4	AGT	APOC1							PALM3	CFHR4
HAO1	F12			MST1	CFHR2	INHBC	IGFBP1							AKR1C4	AGXT
FGF21	C2			HJV	SLC28A1	ASGR1	TPPP2							C5	ITIH1
LPA	C5			CFHR5	TRIM40	EPO	HGFAC							ITIH1	HRG
				TPPP2	PKLR	C5	SULT2A1							TNFSF14	APOA1
				PIK3AP1	CLEC1B	ADH4	SERPINA6							APCS	SULT2A1
				C9	KLB	GNE	LPA							ARG1	APOB
				BHMT2	C8B	CLEC4M	PGLYRP2							F12	F12
				THPO	CA5A	C8B	SHBG
				IGFBP1	CFHR4	APOA4	INHBC
				FGF21	APOH	DCXR	DCXR
				SERPINA1	PGLYRP2	CRX	APOA1
				CPB2	GSTA1	MBL2	APOH
				MBL2	THPO	CFHR2	SERPINC1
				MYH4	AGXT	HAO1	AGXT
				INHBC	ASGR1	MST1	AGT
				SHH	TPPP2	FGF21	C8B
				PZP	LPA	F13B	ITIH1
				F13B	IL3	DHODH	ITIH4
				ANGPTL3	AKR1C4	CFHR4	C3
				DBH	HRG	FGL1	THPO
				APOH	APOF	AKR1C4	MST1
				CA5A	CPB2	ANGPTL3	F2
				AKR7L	SULT2A1	APOH	APOB
				RIDA	C3	IGFBP1	TTR
				ST6GAL1	MYH4	LPA	F12
				APOB	HJV	F12	SCARB1
				CFHR2	SHH	SCARB1	C5
				CLEC1B	HGFAC
				CES1	RIDA
				F12	C4BPB
				KLKB1	CES1
				TNFSF14	TDO2
				ASGR1	ANGPTL3
				KHK	FGF19
				AKR1C4	MST1
				C8B	SAA4
				HAO1	APCS
				DHODH	INHBC
				TDO2	HAO1
				EPO	AGT
				VNN1	APOA1
				APOA4	APOB
				HGFAC	APOC1
				FGL1	ASGR2
				CALCA	BHMT2
				C5	C5
				TRIM40	CFI
				CEACAM20	F12
				PKLR	F2
				LPA	GC
				AGT	ITIH1
				IL3	SERPINA7
				CFHR4	SERPINC1

### Sheet: Kidney
GTEx_4x_FC_chronological	GTEx_4x_FC_mortality	GTEx_4x_stable_features_chronological	GTEx_4x_stable_features_mortality	GTEx_4x_limited_weighted_chronological	GTEx_4x_limited_weighted_mortality	GTEx_4x_limited_chronological	GTEx_4x_limited_mortality	GTEx_pmi_4x_chronological	GTEx_pmi_4x_mortality	GTEx_diff_chronological	GTEx_diff_mortality	GTEx_tau_chronological	GTEx_tau_mortality
HAVCR1	HAVCR1	HAVCR1	HAVCR1	SOST	REN	GDF15	GDF15	HAVCR1	HAVCR1	UMOD	UMOD	NEFL	NEFL
PDZK1	UMOD	PDZK1	REN	HAVCR1	HAVCR1	HAVCR1	WFDC2	ICOSLG	ICOSLG	PRKAB1	PRKAB1	KIAA1549L	EXTL1
PTH1R	REN	PTH1R	PTH1R	SLC4A1	UMOD	SOST	HAVCR1	FCAMR	INSL4	RAB11FIP3	LAMTOR5	CHRM1	CHRM1
UMOD	ITGB6	REN	PDZK1	REN	SLC4A1	PDZK1	REN	GNGT1	FCAMR	NPHS2	RAB11FIP3	EXTL1	CNTNAP2
REN	CYP24A1			BSND	NPHS2	TSPAN1	TSPAN1	NPHS2	GNGT1	LAMTOR5	NPHS2	SCN3B	CLEC2L
BSND	BSND			SLC13A1	BSND	IL19	IL19	INSL4	NPHS2			CLEC2L	KIAA1549L
ITGB6	NPHS2			UMOD	SLC13A1	WFDC2	INSL4					CNTNAP2	SCN3B
NPHS2	PDZK1			NPHS2	SOST	SPP1	SOST
CYP24A1	PTH1R					HEPACAM2	SPP1
						DDC	XPNPEP2
						INSL4	SCIN
						REN	DDC
						PPP1R14D	ALPI
						PRAME	PTH1R
						ALPI	GJA8
						BSND	UMOD
						GNGT1	CYP24A1
						PYY	LRP2
						FRMD7	HEPACAM2
						PTH1R	AOC1
						UMOD	ARG2
						XPNPEP2	BSND
						ARG2	FRMD7
						SLC34A3	GNGT1
						CYP24A1	NPHS2
						SCIN	PDZK1
						AOC1	PPP1R14D
						SLC13A1	PRAME
						NPHS2	PYY
						LRP2	SLC13A1
						GJA8	SLC34A3

### Sheet: Pancreas
GTEx_4x_FC_chronological	GTEx_4x_FC_mortality	GTEx_4x_stable_features_chronological	GTEx_4x_stable_features_mortality	GTEx_4x_limited_weighted_chronological	GTEx_4x_limited_weighted_mortality	GTEx_4x_limited_chronological	GTEx_4x_limited_mortality	GTEx_pmi_4x_chronological	GTEx_pmi_4x_mortality	GTEx_pmi_adatiss_chronological	GTEx_pmi_adatiss_mortality	GTEx_diff_chronological	GTEx_diff_mortality	GTEx_tau_chronological	GTEx_tau_mortality	endothelial_diff_unique_chronological	endothelial_diff_unique_mortality	proteome_adatiss_chronological	proteome_adatiss_mortality
SERPINI2	SEL1L	PRSS2	PLA2G1B	SERPINI2	SERPINI2	MEP1A	SPINK1	SERPINI2	CRH	SERPINI2	CPA1	SEL1L	SEL1L	SLC39A5	SPINK1	CCN3	TNFRSF1A	MAN1A2	SPINK1
PPY	SERPINI2	PLA2G1B	PRSS2	PPY	MEP1A	CUZD1	SEL1L	CXCL11	CEACAM16	CPA1	SERPINI2	GP2	CTRC	SERPINI2	PRSS2	GAS6	CD34	BCAT1	BCAT1
SEL1L	SPINK1	SERPINI2	SERPINI2	MEP1A	PPY	PPY	PLA2G1B	PPY	CXCL11	CUZD1	CELA2A	CTRB1	CTRB1	CUZD1	SERPINI2	S100A13	TNFSF10	SPINK1	PLA2G1B
KLK1	PPY	SPINK1	SPINK1	CPA1	SPINK1	SEL1L	MEP1A	CALCB	CALCB	CELA2A	GP2	SERPINI2	REG3G	GPHA2	SLC39A5	KDR	CLEC14A	GP2	EIF4EBP1
SPINK1	PRSS2	CELA2A	SEL1L	REG4	PRSS2	REG4	TFF2	CEACAM16	SERPINI2	GP2	PLA2G1B	PRSS2	GP2	PRSS2	PLA2G1B	TNFRSF1A	CCN3	CUZD1	MAN1A2
CTRB1	PLA2G1B	REG1A	CELA2A	PRSS2	CTRL	LHB	REG4	CRH	PPY	PM20D1	CUZD1	CELA2A	PNLIP	SPINK1	FAM3B	LAP3	REG1A	SERPINI2	GP2
PRSS2	CTRC	SEL1L	REG1A	FAM3B	FAM3B	PLA2G1B	CELA2A	PM20D1	CTRC	PLA2G1B	PNLIPRP1	REG3G	PRSS2	KIRREL2	CPA2	TNFSF10	KDR	PLA2G1B	CPB1
PLA2G1B	CTRB1	PPY	GP2	CTRL	KIRREL2	SERPINI2	CUZD1	CELA2A	CELA2A	CELA3A	PM20D1	PNLIPRP1	SERPINI2	IL22RA1	IL22RA1	REG1A	PRSS2	CTRL	SEL1L
REG1A	KLK1	GCG	GCG	KIRREL2	REG4	GPHA2	CPA2	CPA1	CTRB1	AMY2A	CTRC	PPY	CELA2A	PNLIPRP1	CTRC	PRSS2	S100A13	SKIV2L	CPA2
CELA3A	GP2	GP2	PPY	REG3G	PLA2G1B	CELA2A	PPY	PNLIP	PNLIPRP1	CTRC	PNLIP	CTRC	PLA2G1B	FAM3B	GP2	EBAG9	VWA1	AP3B1	REG3G
GP2	KIRREL2	CUZD1	CUZD1	REG3A	CPA2	TFF2	RBP1	CTRB1	CPA1	ANXA4	KIRREL2	CUZD1	CTRL	CPA1	CUZD1	GIMAP7	GAS6	PNLIP	ANXA4
KIRREL2	CTRL	AMY1A_AMY1B_AMY1C	KLK1	GPHA2	REG3A	REG1B	PRSS2	CTRC	PM20D1	KIRREL2	CLPS	KIRREL2	PNLIPRP1	PLA2G1B	PNLIP	CLEC14A	PLA2G1B	AMY2A	PNLIP
CELA2A	CELA2A	KLK1	AMY1A_AMY1B_AMY1C	SPINK1	REG3G	SPINK1	SERPINI2	AMY2A	KIRREL2	PNLIP	CTRB1	PAFAH2	EIF4EBP1	REG3G	REG1A	PLA2G1B	LAP3	SEL1L	PPIB
CTRL	REG1A			PLA2G1B	CELA2A	CPA1	CTRL	CUZD1	CUZD1	PNLIPRP1	AMY2A	CLPS	PAFAH2	PNLIP	KIRREL2	CD34	ACE	ANXA4	CTRL
CUZD1	CPA2			CUZD1	OLFM4	RBP1	CLPS	DEFB116	DEFB116	CTRB1	ANXA4	KLK1	CLPS	GP2	CELA2A	ACE	REG1B	EIF2S2	CTRC
CPA1	PNLIP			GCG	CTRC	TFF1	GP2	PNLIPRP1	AMY2A	CLPS	CELA3A	PLA2G1B	PPY	KLK1	REG3G	OFD1	GP2	EIF4EBP1	CUZD1
REG3G	CPB1			CELA2A	GP2	GCG	OLFM4	KIRREL2	PNLIP			CPB1	KLK1	REG1B	REG1B	PTP4A3	PNLIP	CPA1	SERPINI2
GCG	REG1B			PNLIP	CPB1	GP2	CPB1					CTRL	CELA3A	CELA3A	KLK1	PLCB1	CTRC	CPB1	EIF2S2
REG1B	CUZD1			CPA2	GCG	PRSS2	FAM3B					CELA3A	CUZD1	EGF	CTRB1	GP2	CTRB1	STX5	CPA1
CTRC	CLPS			GP2	CTRB1	REG1A	REG3A					AMY2A	ANXA4	CTRB1	GPHA2	VWA1	PLCB1	PPIB	STX16
AMY1A_AMY1B_AMY1C	GCG			REG1A	PNLIP	REG3A	GCG					CPA2	CPA1	PM20D1	PM20D1	PNLIP	RILPL2	COPB2	CELA2A
PNLIP	AMY2A			OLFM4	CUZD1	FAM3B	REG1B					ANXA4	CPA2	REG1A	CPB1	REG1B	EBAG9	CELA3A	CLPS
CLPS	CPA1			CTRB1	KLK1	CPA2	CEACAM16					EIF4EBP1	AMY2A	CELA2A	CLPS	CPA1	GBP4	CPA2	COPB2
CPB1	REG3G			GLP1R	AMY2A	KLK1	LHB					PNLIP	KIRREL2	CLPS	GCG	REXO2	CPA2	CTRC	NOMO1
AMY2A	PNLIPRP2			PNLIPRP1	BCL2L15	CTRL	TFF1					CPA1	CPB1	AMY2A	AMY2A	CPA2	CARHSP1	STX16	AMY2A
PNLIPRP1	PNLIPRP1			KLK1	GLP1R	OLFM4	KLK1					PNLIPRP2	PNLIPRP2	CPA2	CPA1	CARHSP1	PTP4A3	CELA2A	GCG
CPA2	AMY1A_AMY1B_AMY1C			REG1B	CPA1	CELA3A	CTRC							PDIA2	PNLIPRP1	CTRB1	OFD1	CLPS	PAIP2B
PNLIPRP2	CELA3A			CELA3A	CLPS	CLPS	IL22RA1							CTRC	PDIA2	CTRC	REXO2	NOMO1	PNLIPRP1
				AMY2A	GPHA2	KIRREL2	KIRREL2							GCG	EGF	GBP4	CPA1	PAIP2B	SKIV2L
				CPB1	REG1B	CPB1	AMY2A							CPB1	CELA3A	RILPL2	GIMAP7	REG3G	EIF1AX
				PDIA2	CELA3A	CEACAM16	CTRB1											EIF1AX	AP3B1
				CTRC	PDIA2	CTRB1	CPA1											PNLIPRP1	CELA3A
				BCL2L15	PNLIPRP1	PDIA2	PNLIP											GCG	STX5
				CLPS	PNLIPRP2	PNLIP	BCL2L15
				PNLIPRP2	REG1A	IL22RA1	REG3G
						AMY2A	GPHA2
						REG3G	PNLIPRP2
						CTRC	PDIA2
						PNLIPRP1	PNLIPRP1
						PNLIPRP2	CELA3A
						BCL2L15	REG1A
