## Supplementary Table 2 for "A compact protein panel for organ-specific age and chronic disease prediction"

### Sheet: Description
Supplementary Table 2: Stable proteins, selected by all 1000 LASSO runs from the protein subset of GTEx 4x FC

### Sheet: Stable Predictors
Adipose	Adrenal	Artery	Brain	Esophagus	Female	Heart	Immune	Intestine	Kidney	Liver	Lung	Male	Muscle	Pancreas	Pituitary	Salivary	Skin	Stomach	Thyroid
ADIPOQ	GSTA3	BGN	ABCA2	ANXA1	LEFTY2	BMP10	ADGRE1	CCL25	HAVCR1	A1BG	AGER	ACRV1	CA3	AMY1A_AMY1B_AMY1C	FSHB	BPIFB2	CA6	CBLIF	PTH
FABP4		CRLF1	ADAM22	CST5	PAEP	NPPB	ADGRE2	CDH17	PDZK1	AFM	CCL18	BPIFA2	EGLN1	CELA2A	GAL	CCL28	CCL27	GAST
LEP		CYTL1	ADCYAP1R1	DEFB4A_DEFB4B		TNNI3	APBB1IP	CDHR2	PTH1R	AGXT	LAMP3	CETN3	ENO3	CUZD1	GH2	CRISP3	CDHR1	GKN1
PLIN1		ELN	AMBN				CD7	CDHR5	REN	AHSG	SCGB1A1	CRISP2	IDI2	GCG	NPTX2	LEG1	CDSN	LIPF
		ITGBL1	ANGPTL7				CD72	FABP2		AMBP	SFTPD	DKKL1	KLHL41	GP2	POMC	LPO	CST6	TFF1
		LTBP2	BCAN				CD8A	GUCA2A		ANG		IL5	MYBPC1	KLK1	PRL	ODAM	DSG4	TFF2
		SOST	C1QL2				CEACAM21	GUCY2C		APOA1		INSL3	MYBPC2	PLA2G1B			FABP9
		SUSD5	CA14				CEACAM8	LGALS4		APOA2		KEL	MYLPF	PPY			POF1B
		THBS2	CNP				CLC	MEP1A		APOC1		KLK3	SOD2	PRSS2			SERPINA12
		TNFRSF11B	CNTN1				CPPED1	MEP1B		APOF		KLK4		REG1A
			CNTN2				CSF1R	MLN		ASGR2		MENT		SEL1L
			CRH				CST7	MUC13		C4BPB		MSMB		SERPINI2
			CRTAM				CXCL13	MUC2		C9		NAA80		SPINK1
			ENPP6				CXCL6	REG4		CCL16		RLN1
			FKBP1B				DEFA1_DEFA1B	SPINK4		CFB		SDK2
			GFAP				FASLG			CLEC4M		TIMD4
			GPR37				FCGR3B			CPB2
			GRIK2				FCN1			DCXR
			IDS				FCRL6			F2
			IGSF21				FMNL1			F7
			LHPP				GMFG			F9
			MEGF10				GNLY			FETUB
			MEPE				GZMB			FGA
			MOG				GZMH			FGL1
			MZT1				HBQ1			GDF2
			NCAN				HMOX1			HGFAC
			NEFL				IL18RAP			HRG
			NPTX1				IL1R2			HSD11B1
			NPTXR				ITGAM			IGFBP1
			OMG				ITGB2			ITIH3
			OSTN				KIR2DL3			ITIH4
			OXT				KLRF1			LBP
			PENK				LCP1			LECT2
			PPP3R1				LILRA2			MST1
			PTPRR				LILRA5			ORM1
			PTPRZ1				LILRB1			PLG
			QDPR				LILRB2			PON1
			SEPTIN3				LRTM1			PON3
			SEPTIN8				MMP9			PROC
			SERPINI1				MZB1			PZP
			SNAP25				NCR1			SAA4
			SPOCK1				OSM			SERPINA11
			SV2A				PADI4			SERPINC1
			TMPRSS5				PF4			SERPIND1
			TNR				PGLYRP1			SERPINF2
							PILRA			TTR
							PRG2
							PRG3
							PRTN3
							PSTPIP2
							PTPRC
							RNF149
							S100A12
							SELL
							SELPLG
							SIGLEC7
							SLA2
							TNFRSF1B
							TREML2
							VNN2
							VSTM1
