## Supplementary Table 6 for "A compact protein panel for organ-specific age and chronic disease prediction"

### Sheet: Description
Supplementary Table 6: P-value of log-likelihood tests
S1	P-value of hypothesis "Individual Protein model fits better than Polygenic Risk Score model" in a non-nested partial log-likelihood test
S2	P-value of hypothesis "Polygenic Risk Score mode and Protein fits better than Polygenic Risk Score model" in a non-nested partial log-likelihood test

### Sheet: S1 Protein better than PGS
	PValue
asthma	0.481349
atrial fibrillation and flutter	1.21427e-14
crohn's disease [regional enteritis]	0.106294
essential primary hypertension	0.00278974
stroke, not specified as haemorrhage or infarction	0.00210989
multiple sclerosis	0.829413
osteoporosis with pathological fracture	0.148495
osteoporosis without pathological fracture	0.10807
parkinson's disease	0.0869742
glaucoma	1
psoriasis	0.0234544
other rheumatoid arthritis	0.000452155
seropositive rheumatoid arthritis	0.170611
systemic lupus erythematosus	6.65554e-05
non-insulin-dependent diabetes mellitus	2.84813e-14
insulin-dependent diabetes mellitus	5.04582e-08
ulcerative colitis	0.699511

### Sheet: S2 PGS+Protein better than PGS
	Pvalue
asthma	4.74691e-07
atrial fibrillation and flutter	8.08797e-50
crohn's disease [regional enteritis]	0.00219806
essential primary hypertension	8.87917e-31
stroke, not specified as haemorrhage or infarction	2.07385e-05
multiple sclerosis	0.00824351
osteoporosis with pathological fracture	0.00153852
osteoporosis without pathological fracture	9.06513e-10
parkinson's disease	0.000227175
glaucoma	0.064565
psoriasis	5.09006e-06
other rheumatoid arthritis	5.22103e-07
seropositive rheumatoid arthritis	0.00141797
systemic lupus erythematosus	1.51329e-07
non-insulin-dependent diabetes mellitus	1.86149e-80
insulin-dependent diabetes mellitus	1.95221e-11
ulcerative colitis	0.00900219
