## Supplementary Table 10 for "A compact protein panel for organ-specific age and chronic disease prediction"

### Sheet: Description
Supplementary Table 10: Overlap of 100 top predictors for respective diseases and 100 top aging-corelated proteins

### Sheet: Overlap and phyper
Disease	Overlap	PHyper
dementia	21	4.82895e-12
type_2_diabetes	10	0.00189374
stroke	30	5.63534e-22
myocardial_infarction	32	1.74354e-24
COPD	19	3.68244e-10
heart_failure	35	1.91364e-28
hypertension	20	4.37377e-11
cirrhosis_fibrosis	17	2.07913e-08
mortality	38	1.23575e-32
kidney_failure	30	5.63534e-22
cancer	21	4.82895e-12
